# A common polymorphism that protects from cardiovascular disease increases fibronectin processing and secretion

**DOI:** 10.1101/2021.03.09.434522

**Authors:** Sébastien Soubeyrand, Paulina Lau, Majid Nikpay, Anh-Thu Dang, Ruth McPherson

## Abstract

**Background:** Fibronectin (*FN1*) is an essential regulator of homodynamic processes and tissue remodeling which has been proposed to contribute to atherosclerosis. Moreover, recent large scale genome wide association studies have linked common genetic variants within the *FN1* gene to coronary artery disease (CAD) risk.

**Methods:** Public databases were analyzed by two-Sample Mendelian Randomization. Expression constructs encoding short *FN1* reporter constructs and full-length plasma *FN1*, differing in the polymorphism, were designed and introduced in various cell models. Secreted and cellular levels were then analyzed and quantified by SDS-PAGE and fluorescence approaches. Mass spectrometry and glycosylation analyses were performed to probe possible post-transcriptional differences.

**Results:** Higher FN1 protein levels in plasma associates with a reduced risk of cardiovascular disease. Moreover, common CAD risk SNPs in the *FN1* locus associate with circulating levels of FN1. This region is shown to encompass a L15Q polymorphism within the FN1 signal peptide. The presence of the minor allele that predisposes to CAD, corresponding to the Q15 variant, alters glycosylation and reduces FN1 secretion in a direction consistent with the bioinformatic analyses.

**Conclusion:** In addition to providing novel functional evidence implicating FN1 as a protective force in cardiovascular disease, these findings demonstrate that a common variant within a secretion signal peptide regulates protein function.
