## Supplemental Tablles for "A common polymorphism that protects from cardiovascular disease increases fibronectin processing and secretion"

### Sheet: Table S1
Table S1. LD structure of the CAD associated variants proximal and overlapping FN1. Haploreg visualization of the top CAD associated SNP (according to Van der Harst et al; green highlight) and its relationship to other variants (r2>0.8), overlapping GENCODE genes and dbSNP functional annotation. The coding variant (rs1250259) is highlighted in yellow. LD, linkage disequilibrium.
Pos (Chr 2; hg38)	LD (r²)	Variant	Gene	dbSNP funct annot.
215422370	0.83	rs1250248	FN1	intronic
215423073	0.83	rs13423742	FN1	intronic
215427608	0.83	rs1837121	FN1	intronic
215430234	0.84	rs1250239	FN1	intronic
215430291	0.84	rs1250240	FN1	intronic
215430589	0.84	rs1250241	FN1	intronic
215431534	0.84	rs1250242	FN1	intronic
215433073	0.86	rs1250244	FN1	intronic
215434906	0.85	rs1250247	FN1	intronic
215435462	0.93	rs1250258	FN1	intronic
215435759	0.94	rs1250259	FN1	missense
215438330	0.8	rs3910516	1.3kb 3' of AC012462.1
215439661	1	rs1250229	2.7kb 3' of AC012462.1
215441111	0.9	rs1250231	4.1kb 3' of AC012462.1
215441912	1	rs1250232	4.9kb 3' of AC012462.1

### Sheet: Table S2
Table S2. Association between rs1250259 and metabolic traits and diseases as identified by PhenoScanner (http://www.phenoscanner.medschl.cam.ac.uk/). Importantly, the effect allele displayed by PhenoScanner corresponds to the common allele (a1) for rs1250259 and the alternate (a2) allele for rs1250258: The matching haplotype for the most common alleles are shown in green. Note also that the beta …
snp	rsid	hg19_coordinates	hg38_coordinates	a1 (effect allele)	a2	trait	efo	study	pmid	ancestry	year	beta	se	p	direction	n	n_cases	n_controls	n_studies	unit	dataset
rs1250258	rs1250258	chr2:216300185	chr2:215435462	C	T	Nonsyndromic striae distensae stretch marks	-	Tung	23633020	European	2013	NA	NA	1.51e-06	NA	33930	-	-	-	-	GRASP
rs1250258	rs1250258	chr2:216300185	chr2:215435462	C	T	Blood protein levels [Fibronectin Fragment 4]	EFO_0008140	Suhre K	28240269	European	2017	0.3092	0.05061	1e-09	+	-	-	-	-	unit decrease	NHGRI-EBI_GWAS_Catalog
rs1250258	rs1250258	chr2:216300185	chr2:215435462	C	T	Blood protein levels [Fibronectin Fragment 3]	EFO_0008140	Suhre K	28240269	European	2017	0.6675	0.0489	2e-42	+	-	-	-	-	unit decrease	NHGRI-EBI_GWAS_Catalog
rs1250258	rs1250258	chr2:216300185	chr2:215435462	C	T	Blood protein levels [Fibronectin]	EFO_0008140	Suhre K	28240269	European	2017	0.7113	0.04798	1e-49	+	-	-	-	-	unit decrease	NHGRI-EBI_GWAS_Catalog
rs1250258	rs1250258	chr2:216300185	chr2:215435462	C	T	Deep ovarian andor rectovaginal disease with dense adhesions	EFO_0001065	Uimari O	28333195	European	2017	NA	NA	3e-08	NA	-	-	-	-	-	NHGRI-EBI_GWAS_Catalog
rs1250258	rs1250258	chr2:216300185	chr2:215435462	C	T	Comparative height size at age 10	-	Neale B	UKBB	European	2017	0.008653	0.001884	4.401e-06	+	332021	0	332021	1	-	Neale-B_UKBB_EUR_2017
rs1250258	rs1250258	chr2:216300185	chr2:215435462	C	T	Height	EFO_0004339	Neale B	UKBB	European	2017	0.009749	0.001962	6.738e-07	+	336474	0	336474	1	IVNT	Neale-B_UKBB_EUR_2017
rs1250258	rs1250258	chr2:216300185	chr2:215435462	C	T	Impedance of leg right	-	Neale B	UKBB	European	2017	0.01191	0.002499	1.861e-06	+	331301	0	331301	1	IVNT	Neale-B_UKBB_EUR_2017
rs1250258	rs1250258	chr2:216300185	chr2:215435462	C	T	Systolic blood pressure	EFO_0006335	Neale B	UKBB	European	2017	0.01882	0.002796	1.706e-11	+	317754	0	317754	1	IVNT	Neale-B_UKBB_EUR_2017
rs1250258	rs1250258	chr2:216300185	chr2:215435462	C	T	Coronary artery disease	EFO_0000378;EFO_0001645	van der Harst P	29212778	Mixed	2018	0.047	0.007955	3.5e-09	+	296525	34541	261984	1	log OR	van-der-Harst-P_CAD-UKBB_Mixed_2018
rs1250258	rs1250258	chr2:216300185	chr2:215435462	C	T	Coronary artery disease	EFO_0000378;EFO_0001645	van der Harst P	29212778	Mixed	2018	0.0419	0.0065	9.118e-11	+	547261	122733	424528	2	log OR	van-der-Harst-P_CAD_Mixed_2018
snp	rsid	hg19_coordinates	hg38_coordinates	a1 (effect allele)	a2	trait	efo	study	pmid	ancestry	year	beta	se	p	direction	n	n_cases	n_controls	n_studies	unit	dataset
rs1250259	rs1250259	chr2:216300482	chr2:215435759	A	T	Low density lipoprotein	EFO_0004611	GLGC	24097068	European	2013	0.0298	0.006	1.46e-06	+	89888	0	89888	60	IVNT	GLGC_LDL_EUR_2013
rs1250259	rs1250259	chr2:216300482	chr2:215435759	A	T	Total cholesterol	EFO_0004574	GLGC	24097068	European	2013	0.0257	0.0059	7.561e-06	+	94595	0	94595	60	IVNT	GLGC_TC_EUR_2013
rs1250259	rs1250259	chr2:216300482	chr2:215435759	A	T	Nonsyndromic striae distensae stretch marks	-	Tung	23633020	European	2013	NA	NA	9.01e-07	NA	33930	-	-	-	-	GRASP
rs1250259	rs1250259	chr2:216300482	chr2:215435759	A	T	Coronary artery disease	EFO_0000378	van der Harst P	29212778	Mixed	2018	0.048	0.007305	5e-11	+	-	-	-	-	unit decrease	NHGRI-EBI_GWAS_Catalog
rs1250259	rs1250259	chr2:216300482	chr2:215435759	A	T	Pulse pressure	EFO_0005763	Warren HR	28135244	European	2017	0.314	0.03549	9e-19	+	-	-	-	-	unit decrease	NHGRI-EBI_GWAS_Catalog
rs1250259	rs1250259	chr2:216300482	chr2:215435759	A	T	Comparative height size at age 10	-	Neale B	UKBB	European	2017	-0.008779	0.001884	3.164e-06	-	332021	0	332021	1	-	Neale-B_UKBB_EUR_2017
rs1250259	rs1250259	chr2:216300482	chr2:215435759	A	T	Height	EFO_0004339	Neale B	UKBB	European	2017	-0.009837	0.001961	5.301e-07	-	336474	0	336474	1	IVNT	Neale-B_UKBB_EUR_2017
rs1250259	rs1250259	chr2:216300482	chr2:215435759	A	T	Impedance of leg right	-	Neale B	UKBB	European	2017	-0.01167	0.002498	2.968e-06	-	331301	0	331301	1	IVNT	Neale-B_UKBB_EUR_2017
rs1250259	rs1250259	chr2:216300482	chr2:215435759	A	T	Systolic blood pressure	EFO_0006335	Neale B	UKBB	European	2017	-0.01885	0.002795	1.567e-11	-	317754	0	317754	1	IVNT	Neale-B_UKBB_EUR_2017
rs1250259	rs1250259	chr2:216300482	chr2:215435759	A	T	Coronary artery disease	EFO_0000378;EFO_0001645	van der Harst P	29212778	Mixed	2018	-0.04722	0.007952	2.9e-09	-	296525	34541	261984	1	log OR	van-der-Harst-P_CAD-UKBB_Mixed_2018
rs1250259	rs1250259	chr2:216300482	chr2:215435759	A	T	Coronary artery disease	EFO_0000378;EFO_0001645	van der Harst P	29212778	Mixed	2018	-0.0424	0.0065	6.163e-11	-	547261	122733	424528	2	log OR	van-der-Harst-P_CAD_Mixed_2018

### Sheet: Table S3
Table S2. Phenotypic studies associated with variations in FN1 expression. Open Targets Genetics was interrogated for studies associated with FN1. The tool identifies SNPs associated with the FN1 term that were linked to various phenotypical traits. All variants are in tight LD (R2> 0.8). A subset of the genome-wide significant (< 5E-8) associations are shown.
Lead Variant rsID	Study ID	Trait	Lead Variant P-value	Beta	Odds Ratio	PMID
rs1250229	GCST005196	Coronary artery disease	3e-19	-0.0644		PMID:29212778
rs1250229	GCST005194	Coronary artery disease	1.58e-13		0.957433	PMID:29212778
rs1250229	GCST004787	Coronary artery disease (myocardial infarction, percutaneous transluminal coronary angioplasty, coronary artery bypass grafting, angina or chromic ischemic heart disease)	3e-13		0.933707	PMID:28714975
rs1250229	GCST004233_2	LDL cholesterol levels [Trans-ethnic initial]	2e-09	0.0243		PMID:28334899
rs1250229	GCST003302	Cholesterol, total	1e-08	0.023		PMID:26780889
rs1250229	GCST002222	LDL cholesterol	3.13e-08	0.0243		PMID:24097068
rs1250231	NEALE2_4080_raw	Systolic blood pressure, automated reading	8.7e-13	-0.342703
rs1250247	GCST007096	Pulse pressure	1e-21			PMID:27841878
rs1250247	GCST007099	Systolic blood pressure	1e-12			PMID:27841878
rs1250247	GCST007097	Pulse pressure	7e-11			PMID:27841878
rs1250247	GCST007097_3	Pulse pressure [EA]	3e-09			PMID:27841878
rs1250247	NEALE2_30090_raw	Platelet crit	2.06e-08	-0.000700553
rs1250248	GCST007081	Lung function (FVC)	1e-08			PMID:30595370
rs1250248	GCST004235_2	Total cholesterol levels [Trans-ethnic initial]	5e-08	0.0204		PMID:28334899
rs1250258	GCST004365_296	Blood protein levels [Fibronectin]	1e-49	0.7113		PMID:28240269
rs1250258	GCST004365_294	Blood protein levels [Fibronectin Fragment 3]	2e-42	0.6675		PMID:28240269
rs1250258	GCST007067	Waist-hip ratio	7e-12			PMID:30595370
rs1250258	GCST004365_295	Blood protein levels [Fibronectin Fragment 4]	1e-09	0.3092		PMID:28240269
rs1250258	GCST004370	Deep ovarian and/or rectovaginal disease with dense adhesions	3e-08			PMID:28333195
rs1250259	GCST006585_637	Blood protein levels [FN1]	5e-89			PMID:30072576
rs1250259	GCST006585_1116	Blood protein levels [NPNT]	1e-59			PMID:30072576
rs1250259	GCST007087	Systolic blood pressure	2e-22			PMID:30595370
rs1250259	GCST004278	Pulse pressure	9e-19			PMID:28135244
rs1250259	GCST007268	Diastolic blood pressure	1e-16			PMID:30578418
rs1250259	GCST007269	Pulse pressure	3e-16			PMID:30578418
rs1250259	GCST006585_1510	Blood protein levels [SSR1]	2e-13			PMID:30072576
rs1250259	GCST006585_1093	Blood protein levels [NDUFS4]	5e-13			PMID:30072576
rs1250259	GCST006585_1166	Blood protein levels [P4HB]	2e-11			PMID:30072576
rs1250259	GCST007267	Systolic blood pressure	1e-09			PMID:30578418
rs1250259	GCST005195	Coronary artery disease	2.9e-09		0.953875	PMID:29212778
rs1250259	GCST006585_1066	Blood protein levels [MUSK]	5e-09			PMID:30072576
rs1250259	GCST006585_1439	Blood protein levels [SET]	9e-09			PMID:30072576
